# Adapterama II: Universal amplicon sequencing on Illumina platforms (TaggiMatrix)

**DOI:** 10.1101/619544

**Authors:** Travis C. Glenn, Todd W. Pierson, Natalia J. Bayona-Vásquez, Troy J. Kieran, Sandra L. Hoffberg, Jesse C. Thomas, Daniel E. Lefever, John W. Finger, Bei Gao, Xiaoming Bian, Swarnali Louha, Ramya T. Kolli, Kerin Bentley, Julie Rushmore, Kelvin Wong, Timothy I. Shaw, Michael J. Rothrock, Anna M. McKee, Tai L. Guo, Rodney Mauricio, Marirosa Molina, Brian S. Cummings, Lawrence H. Lash, Kun Lu, Gregory S. Gilbert, Stephen P. Hubbell, Brant C. Faircloth

## Abstract

Next-generation sequencing (NGS) of amplicons is used in a wide variety of contexts. Most NGS amplicon sequencing remains overly expensive and inflexible, with library preparation strategies relying upon the fusion of locus-specific primers to full-length adapter sequences with a single identifying sequence or ligating adapters onto PCR products. In *Adapterama I*, we presented universal stubs and primers to produce thousands of unique index combinations and a modifiable system for incorporating them into Illumina libraries. Here, we describe multiple ways to use the *Adapterama* system and other approaches for amplicon sequencing on Illumina instruments. In the variant we use most frequently for large-scale projects, we fuse partial adapter sequences (TruSeq or Nextera) onto the 5’ end of locus-specific PCR primers with variable-length tag sequences between the adapter and locus-specific sequences. These fusion primers can be used combinatorially to amplify samples within a 96-well plate (eight forward primers + 12 reverse primers yield 8 × 12 = 96 combinations), and the resulting amplicons can be pooled. The initial PCR products then serve as template for a second round of PCR with dual-indexed iTru or iNext primers (also used combinatorially) to make full-length libraries. The resulting quadruple-indexed amplicons have diversity at most base positions and can be pooled with any standard Illumina library for sequencing. The number of sequencing reads from the amplicon pools can be adjusted, facilitating deep sequencing when required or reducing sequencing costs per sample to an economically trivial amount when deep coverage is not needed. We demonstrate the utility and versatility of our approaches with results from six projects using different implementations of our protocols. Thus, we show that these methods facilitate amplicon library construction for Illumina instruments at reduced cost with increased flexibility. A simple web page to design fusion primers compatible with iTru primers is available at: http://baddna.uga.edu/tools-taggi.html. A fast and easy to use program to demultiplex amplicon pools with internal indexes is available at: https://github.com/lefeverde/Mr_Demuxy.
