## Supplementary material for "Adapterama II: Universal amplicon sequencing on Illumina platforms (TaggiMatrix)": File S4

### Sheet: Example_MiSeq_Pooling_Scheme
Illumina MiSeq Sample Pooling Calculator
Input the total number of reads, desired number of reads, and desired Total volume for pool (all are highlighted in yellow)
Pick the highest concentration that yields a total less than your desired total & has volumes of each component that are achievable
You can fiddle with the number of reads to reach something achievable
				Total Expected Reads in Run=				13300000
				Total Desired Volume (µL) =				100
										for 10 nM			for 5 nM			for 2 nM			for 1 nM
Sample #	Sample Name	Conc (ng/µL)	Vol (µL)	Yield (ng)	Avg Size	Calc MW	nmol/L	Desired Reads	% of run	nmol to Add	Volume to Add		nmol to Add	Volume to Add		nmol to Add	Volume to Add		nmol to Add	Volume to Add
1	Pooi_1	50	18	900	300	195000	256.41	6000000	45.1128	451.128	1.76		225.564	0.88		90.2256	0.35		45.1128	0.18
2	Pooi_2	6	18	108	300	195000	30.7692	800000	6.01504	60.1504	1.95		30.0752	0.98		12.0301	0.39		6.01504	0.2
3	Pooi_3	5	18	90	250	162500	30.7692	400000	3.00752	30.0752	0.98		15.0376	0.49		6.01504	0.2		3.00752	0.1
4	Pooi_4	4	18	72	300	195000	20.5128	500000	3.7594	37.594	1.83		18.797	0.92		7.5188	0.37		3.7594	0.18
5	Pooi_5	100	18	1800	600	390000	256.41	4000000	30.0752	300.752	1.17		150.376	0.59		60.1504	0.23		30.0752	0.12
6	Pooi_6	5	18	90	750	487500	10.2564	200000	1.50376	15.0376	1.47		7.5188	0.73		3.00752	0.29		1.50376	0.15
7	Pooi_7	30	18	540	600	390000	76.9231	1100000	8.27068	82.7068	1.08		41.3534	0.54		16.5414	0.22		8.27068	0.11
8	Pooi_8	2	18	36	500	325000	6.15385	100000	0.75188	7.5188	1.22		3.7594	0.61		1.50376	0.24		0.75188	0.12
9	Pooi_9	1	18	18	300	195000	5.12821	100000	0.75188	7.5188	1.47		3.7594	0.73		1.50376	0.29		0.75188	0.15
10	Pooi_10	1	18	18	500	325000	3.07692	100000	0.75188	7.5188	2.44		3.7594	1.22		1.50376	0.49		0.75188	0.24
11		1	18	18	500	325000	3.07692		0	0	0		0	0		0	0		0	0
12		1	200	200	500	325000	3.07692		0	0	0		0	0		0	0		0	0
13		1	200	200	500	325000	3.07692		0	0	0		0	0		0	0		0	0
							Total=	13300000	100		15.37			7.69			3.07			1.55
							µL 10mM Tris with 1% Tween				84.63			92.31			96.93			98.45
