## Supplementary material for "Adapterama II: Universal amplicon sequencing on Illumina platforms (TaggiMatrix)": File S6

### Sheet: Costs_of_Methods
		Library Prep Method (variable costs in blue)
		1	2	3	4	5		If you change the values in tab 'Cost_for_PCR_&_Ligation', it should automagically update everywhere else
iTru buy-in		500	500	500	500	500
Oligo buy-in		103	460	290	40	445
Initial PCR		1.12101	1.12101	1.12101	1.12101	1.12101		1.12101
run on gel		0.218745	0.218745	0.218745	0.218745	0.218745		0.218745
normalize & pool		0	0	0.05	0	0.05		0.05
clean-up		0.389854	0.389854	0.389854	0.389854	0.389854		0.389854
quantify		0.976187	0	0.976187	0	0.976187		0.976187
2nd round PCR		0	1.12101	0	0	0		1.12101
run on gel		0	0.218745	0	0	0		0.218745
normalize & pool		0	0.05	0	0	0		0.05
clean-up		0	0.389854	0	0	0		0.389854
quantify		0	0.976187	0	0	0		0.976187
Library prep ligation		13.0577	0	13.0577	0	0		13.0577
clean-up		0.389854	0	0.389854	0	0		0.389854
iTruPCR		1.12101	1.12101	1.12101	1.12101	1.12101		1.12101
clean-up		0.389854	0.389854	0.389854	0.389854	0.389854		0.389854
run on gel		0.218745	0.218745	0.218745	0.218745	0.218745		0.218745
quantify		0.976187	0.976187	0.976187	0.976187	0.976187		0.976187
Cost per sample		18.8592	variable	variable	4.43541	variable
Fixed cost		18.8592	3.11937	1.38976	4.43541	1.38976
Variable cost		0	4.07184	17.5194	0	4.07184
		Cost per Sample given # of samples
	# samples	1	2	3	4	5
	1	18.8592	7.19121	18.9092	4.43541	5.4616
	2	18.8592	5.15529	10.1495	4.43541	3.42568
	8	18.8592	3.62835	3.57968	4.43541	1.89874
	12	18.8592	3.45869	2.84971	4.43541	1.72908
	24	18.8592	3.28903	2.11973	4.43541	1.55942
	48	18.8592	3.2042	1.75474	4.43541	1.47459
	96	18.8592	3.16178	1.57225	4.43541	1.43217
		Total Experiment Cost, lowest highlighted in green
	# samples	1	2	3	4	5
	1	621.859	967.191	808.909	544.435	950.462
	2	640.718	970.311	810.299	548.871	951.851
	8	753.873	989.027	818.637	575.483	960.19
	12	829.31	1001.5	824.196	593.225	965.749
	24	1055.62	1038.94	840.874	646.45	982.426
	48	1508.24	1113.8	874.228	752.9	1015.78
	96	2413.48	1263.53	940.936	965.799	1082.49
	# Plates	1	2	3	4	5
	1	2413.48	1263.53	940.936	965.799	1082.49
	2	4223.96	1567.06	1091.87	1391.6	1219.98
	3	6034.44	1870.59	1242.81	1817.4	1357.47
	4	7844.92	2174.12	1393.74	2243.2	1494.95
	5	9655.4	2477.66	1544.68	2669	1632.44
	6	11465.9	2781.19	1695.62	3094.8	1769.93
	7	13276.4	3084.72	1846.55	3520.6	1907.42
	8	15086.8	3388.25	1997.49	3946.39	2044.91
	9	16897.3	3691.78	2148.42	4372.19	2182.4
	10	18707.8	3995.31	2299.36	4797.99	2319.89
	11	20518.3	4298.84	2450.3	5223.79	2457.37
	12	22328.8	4602.37	2601.23	5649.59	2594.86
	13	24139.2	4905.91	2752.17	6075.39	2732.35
	14	25949.7	5209.44	2903.11	6501.19	2869.84
	15	27760.2	5512.97	3054.04	6926.99	3007.33
	16	29570.7	5816.5	3204.98	7352.79	3144.82
	17	31381.2	6120.03	3355.91	7778.59	3282.3
	18	33191.6	6423.56	3506.85	8204.39	3419.79
	19	35002.1	6727.09	3657.79	8630.19	3557.28
	20	36812.6	7030.62	3808.72	9055.99	3694.77

### Sheet: Costs_for_PCR_&_Ligation
Items	Catalog #	cost	#rxn	$/sample (subtotal in bold)	supplier	notes
Product amplification
Kapa HiFi Hostart	KK2502	263	500	0.526	Kapa Biosystems		Using 0.5 uL per reaction of 25 uL volume
10ul Filter Tips	TFL-10BR	68.95	135	0.510741	Phenix		~7 tips per rxn (1 for buffer, 1 for dNTPs, 1 for water, 1 for forward, 1 for reverse, 1 for Taq and 1 for sample). The amount of tips used here varies according to number of master mix used for x number of samples
Strip Tubes	1402-4708	80.9	960	0.0842708	USA Scientific
				1.12101
Product verification
Agarose gel	17850	245	2000	0.1225	ThermoScientifc
Midori Green	MG04	95	4000	0.02375	Bulldog Bio
10ul Filter Tips	TFL-10BR	68.95	960	0.0718229	Phenix		1 tip to load a rxn
TBE Buffer	047840L	89.66	133333	0.000672452	AMRESCO
				0.218745
Product purification
Speedbeads	09-981-123	580	15000	0.0386667	FisherScientiifc
PEG 8000 Powder	V3011	76.16	27777	0.00274184	Promega
EtOH
10ul Filter Tips	TFL-10BR	65.98	192	0.343646	Phenix		5 tips per rxn (1 to add SB, 1 to remove supernatant, 1 to add EtOH, 1 to remove EtOH, 1 to resuspend)
Buffer TE 1X	11050109	48	10000	0.0048	IDT
				0.389854
Product Quantification
Qubit Assay Tubes	Q32856	87	500	0.174	Invitrogen
10ul Filter Tips	TFL-10BR	65.98	320	0.206188	Phenix		3 tip per rxn (1 for standard A, 1 for standard B, and 1 for sample)
Qubit dsDNA HS Assay Kit	Q32854	298	500	0.596	Invitrogen
				0.976187
PCR Prep Total				2.7058
Product Ligation
KAPA Hyper prep kit	KK8505	2400	192	12.5	Kapa Biosystems		Using half volume of what is suggested in manufacturers protocol
10ul Filter Tips	TFL-10BR	68.95	135	0.510741	Phenix		7 tips per reaction, (1 for DNA, 1 for E&A buffer, 1 for E&A enzyme, 1 for dH2O, 1 for ligation buffer, 1 for ligase, 1 for stubs)
Semi-skirted 96-well PCR Plate	1402-9708	45.1	960	0.0469792	USA Scientific
Ligation Total				13.0577
iTru_5 plate of 96 @ 1.25 nmol	BadDNA	250	9600	0.0260417
iTru_7 plate of 96 @ 1.25 nmol	BadDNA	250	9600	0.0260417
				0.0520833

### Sheet: Oligos_costs
	Method	1	2	3	4	5
Oligo Prices (excluding iTru)	Standard Primers @ 25 nmol	15	15
	# Rxns with Standard Primers @ 25 nmol	1250	1250
	Price per rxn of Standar Primers	0.012	0.012				If 20 uM for each rxn
	Indexed Primers @ 25 nmol			202
	# Rxns with Indexed Primers @ 25 nmol			1250
	Price per rxn of Indexed Primers			0.1616			If 20 uM for each rxn
	Fusion Primers @ 25 nmol				40
	# Rxns with Fusion Primers @ 25 nmol				2500
	Price per rxn of Fusion Primers				0.016		If used 10 uM for each rxn
	Indexed Fusion Primers @ 25 nmol		445			445
	# Rxns with Indexed Fusion Primers @ 25 nmol		2500			2500
	Price per rxn of Inxed Fusion Primers 25 nmol		0.178			0.178	If used 10 uM for each rxn
	Y-yoke stub @100 nmol	88		88
	# Ligation rxns with Y-yoke @ 100 nmol	8000		8000
	Price per rxn of Y-yoke oligos @ 100 nmol	0.011		0.011			If 12.5 uM for each rxn
	Total Cost of Oligos (Excluding iTrus)	103	460	290	40	445
	Total Cost of Oligos per Rxn (Excluding iTrus)	0.023	0.19	0.1726	0.016	0.178
Managable Pooling and Number of reactions	Pooling before iTru PCR	NO	YES	YES	NO	YES
	# PCR rxns for 96 samples (excluding iTrus)	96	96+96	96	96	96
	# Ligation rxns for 96 samples	96		1
	# iTru PCRs for a 96 samples	96	1	1	96	1
	Total number of rxns in library prep for 96 samples	288	193	98	192	97
iTru Prices	Cost of iTrus @ 1.25 nmol each (96 X 96)	500	500	500	500	500
	# Rxns with iTrus (96x96) @ 1.25 mol	9600	9600	9600	9600	9600
	Total Cost of iTrus per rxn	0.0520833	0.0520833	0.0520833	0.0520833	0.0520833	If 12.5 uM for each rxn
Total Oligo Costs	Cost of Oligos for 96 samples	7.208	18.2921	15.5767	6.536	17.1401
	Cost of Oligos per sample (in a batch of 96)	0.0750833	0.190543	0.162257	0.0680833	0.178543

### Sheet: Cost_of_oligos_and_combinations
Primers are given in pairs (forward + reverse for locus-specific, and iTru5 + iTru7 for iTru). Costs are calculated using list prices from Integrated DNA Technologies (IDT; Coralville, IA) in Dec 2018. Locus-specific primers are calculated as16S fusion-oligos (Table 2) synthesized at 25 nmol scale, rounded to the nearest dollar (see File S1 for more detailed information). Indexes are not included…
Locus-Specific Primers	iTru Primers	Combinations	Cost (US $)
		LS * iTru	LS + iTru
1+1	8+12	1 * 96 = 96	$15+ $658
4+4	8+12	16 * 96 = 1,536	$176 + $658
8+12	8+12	96 * 96 = 9,216	$445 + $658
1+1	96+96	1 * 9,216 = 9,216	$39 + $6,374
4+4	96+96	16 * 9,216 = 147,456	$176 + $6,374
8+12	96+96	96 * 9,216 = 884,736	$445 + $6,374
1+1	384+384	1 * 147,456 = 147,456	$15 + $25,498
4+4	384+384	16 * 147,456 = 2,349,296	$176 + $25,498
8+12	384+384	96 * 147,456 = 14,155,776	$445 + $25,498
	iTru aliquots
1+1	96+96	1 * 9,216 = 9,216	$15 + $500
8+12	384+384	96 * 147,456 = 14,155,776	$445 + $1,750

### Sheet: Costs_to_Plot
# samples	1	2	3	4	5		# plates
0	603	960	790	540	945
1	621.859	967.191	808.909	544.435	950.462
2	640.718	970.311	810.299	548.871	951.851
8	753.873	989.027	818.637	575.483	960.19
12	829.31	1001.5	824.196	593.225	965.749
24	1055.62	1038.94	840.874	646.45	982.426
48	1508.24	1113.8	874.228	752.9	1015.78
96	2413.48	1263.53	940.936	965.799	1082.49		1
192	4223.96	1567.06	1091.87	1391.6	1219.98		2
288	6034.44	1870.59	1242.81	1817.4	1357.47		3
384	7844.92	2174.12	1393.74	2243.2	1494.95		4
480	9655.4	2477.66	1544.68	2669	1632.44		5
576	11465.9	2781.19	1695.62	3094.8	1769.93		6
672	13276.4	3084.72	1846.55	3520.6	1907.42		7
768	15086.8	3388.25	1997.49	3946.39	2044.91		8
864	16897.3	3691.78	2148.42	4372.19	2182.4		9
960	18707.8	3995.31	2299.36	4797.99	2319.89		10
1056	20518.3	4298.84	2450.3	5223.79	2457.37		11
1152	22328.8	4602.37	2601.23	5649.59	2594.86		12
1248	24139.2	4905.91	2752.17	6075.39	2732.35		13
